# A Cross-Species Generative Cell Atlas Across 1.5 Billion Years of Evolution: The TranscriptFormer Single-cell Model

**DOI:** 10.1101/2025.04.25.650731

**Authors:** James D Pearce, Sara E Simmonds, Gita Mahmoudabadi, Lakshmi Krishnan, Giovanni Palla, Ana-Maria Istrate, Alexander Tarashansky, Benjamin Nelson, Omar Valenzuela, Donghui Li, Stephen R Quake, Theofanis Karaletsos

**Author notes:** Corresponding authors: Theofanis Karaletsos and Stephen R. Quake. Authors contributed equally (Sara E Simmonds, Gita Mahmoudabadi, Lakshmi Krishnan).

## Abstract

Single-cell transcriptomics has revolutionized our understanding of cellular diversity, yet our understanding of the transcriptional programs across the tree of life remains limited. Here we present TranscriptFormer, a family of generative foundation models trained on up to 112 million cells spanning 1.53 billion years of evolution across 12 species. By jointly modeling gene identities and expression levels using a novel generative architecture, TranscriptFormer encodes multi-scale biological structure, functioning as a queryable virtual cell atlas. We demonstrate state-of-the-art performance on both in-distribution and out-of-distribution cell type classification, with robust performance even for species separated by over 685 million years of evolution. TranscriptFormer can also perform zero-shot disease state identification in human cells and accurately transfers cell state annotations across species boundaries. As a generative model, TranscriptFormer can be prompted to predict cell type-specific transcription factors and gene-gene interactions that align with independent experimental observations. Developmental trajectories, phylogenetic relationships and cellular hierarchies emerge naturally in TranscriptFormer’s representations without any explicit training on these annotations. This work establishes a powerful framework for quantitative single-cell analysis, and comparative cellular biology, thus demonstrating that universal principles of cellular organization can be learned and predicted across the tree of life.
