## Supplemental data table 2 for "A Cross-Species Generative Cell Atlas Across 1.5 Billion Years of Evolution: The TranscriptFormer Single-cell Model"

### Sheet: Sheet1
Use	Common name	Scientific name	Divergence time from human (MYA)	Paper	DOI	Reported no. of cells	Tissues	Developmental stage	Disease	Data source	Second data source (raw counts)
Pretraining	Roundworm	Caenorhabditis elegans	686	A lineage-resolved molecular atlas of C. elegans embryogenesis at single-cell resolution	10.1126/science.aax1971	84625	Whole embryo	Embryo		GSE126954
Pretraining	Roundworm	Caenorhabditis elegans	686	Aging atlas reveals cell-type-specific effects of pro-longevity strategies	10.1038/s43587-024-00631-1	241969	Whole organism	Adult	Aging	GSE229022
Pretraining	Roundworm	Caenorhabditis elegans	686	Comprehensive single-cell transcriptional profiling of a multicellular organism	10.1126/science.aam8940	42000	Whole embryo	Larva		GSE98561
Pretraining	Zebrafish	Danio rerio	429	Embryo-scale reverse genetics at single-cell resolution	10.1038/s41586-023-06720-2	1241018	Whole embryo	Embryo		GSE202639	http://trapnell-lab-s3-zscape.s3-website-us-west-2.amazonaws.com/zscape_reference_raw_counts.mtx.gz
Pretraining	Zebrafish	Danio rerio	429	Zebrahub – Multimodal Zebrafish Developmental Atlas Reveals the State-Transition Dynamics of Late-Vertebrate Pluripotent Axial Progenitors	10.1101/2023.03.06.531398v2	120444	Whole embryo	Embryo		https://zebrahub.ds.czbiohub.org/data
Pretraining	Fruit fly	Drosophila melanogaster	686	Aging Fly Cell Atlas identifies exhaustive aging features at cellular resolution	10.1126/science.adg0934	868000	head, body	Adult	Aging	https://hongjielilab.shinyapps.io/AFCA/
Pretraining	Fruit fly	Drosophila melanogaster	686	Fly Cell Atlas: A single-nucleus transcriptomic atlas of the adult fruit fly	10.1126/science.abk2432	425547	Whole organism	Adult		https://flycellatlas.org/
Pretraining	Fruit fly	Drosophila melanogaster	686	Whole organism snRNA-seq reveals systemic peripheral changes in Alzheimer’s Disease fly models	10.1101/2024.03.10.584317v1	624458	Head, Body	Adult	Alzheimer's Disease	https://hongjielilab.org/adfca/
Pretraining	Chicken	Gallus gallus	319	Single-cell atlas of early chick development reveals gradual segregation of neural crest lineage from the neural plate border during neurulation | eLife	10.7554/elife.74464	18834	Whole embryo	Embryo		GSE181577
Pretraining	Sea urchin	Lytechinus variegatus	619	Developmental single-cell transcriptomics in the Lytechinus variegatus sea urchin embryo	10.1242/dev.198614	50935	Whole embryo	Embryo		https://www.ncbi.nlm.nih.gov/geo/query/acc.cgi?acc=GSE184538
Pretraining	Mouse	Mus musculus	87	A panoramic view of cell population dynamics in mammalian aging | Science	10.1126/science.adn3949	21786931	Brain, Lung, Heart, Liver, Kidney, Muscle, Stomach, Duodenum, Jejunum, Ileum, Colon, Adipose tissue	Adult	Aging	GSE247719
Pretraining	Rabbit	Oryctolagus cuniculus	87	An atlas of rabbit development as a model for single-cell comparative genomics	10.1038/s41556-023-01174-0	146133	Whole embryo	Embryo		https://marionilab.github.io/RabbitGastrulation2022/#data
Pretraining	Mallaria parasite	Plasmodium falciparum	1530	A single cell atlas of sexual development in Plasmodium falciparum	10.1126/science.adj4088	38636	Whole organism			https://www.malariacellatlas.org/data-sets/
Pretraining	Yeast	Saccharomyces cerevisiae	1275	Gene regulatory network reconstruction using single-cell RNA sequencing of barcoded genotypes in diverse environments	10.7554/eLife.51254	76779	Whole organism			GSE125162
Pretraining	Sponge	Spongilla lacustris	758	Profiling cellular diversity in sponges informs animal cell type and nervous system evolution	10.1126/science.abj2949	39079	Whole organism			GSE134912
Pretraining	African clawed frog	Xenopus laevis	352	Cell landscape of larval and adult Xenopus laevis at single-cell resolution	10.1038/s41467-022-31949-2	501358	Whole organism, embryo and multiple tissue	Larva, adult		GSE195790	https://figshare.com/articles/dataset/Cell_Atlas_of_the_Xenopus_Laevis_at_Single-Cell_Resolution/19152839?file=34026692
Evaluation	Marmoset	Callithrix jacchus	43	The molecular evolution of spermatogenesis across mammals	10.1038/s41586-022-05547-7	7318	Testis			https://www.bgee.org/ftp/current/download/h5ad/droplet_based/Callithrix_jacchus/Callithrix_jacchus_droplet_based_h5ad.tar.gz	https://www.ebi.ac.uk/biostudies/files/E-MTAB-11069/Marmoset.merged.raw.counts.txt
Evaluation	Zebrafish	Danio rerio	429	scRNA-seq reveals the diversity of the developing cardiac cell lineage and molecular players in heart rhythm regulation	10.1016/j.isci.2024.110083	50000	Heart	Adult		GSE234216
Evaluation	Zebrafish	Danio rerio	429	Characterization of the Zebrafish Cell Landscape at Single-Cell Resolution	10.3389/fcell.2021.743421	250000	Multiple tissues	Embryo, adult		GSE130487
Evaluation	Chicken	Gallus gallus	319	The molecular evolution of spermatogenesis across mammals	10.1038/s41586-022-05547-7	8413	Testis			https://www.bgee.org/ftp/current/download/h5ad/droplet_based/Gallus_gallus/Gallus_gallus_droplet_based_h5ad.tar.gz	https://www.ebi.ac.uk/biostudies/files/E-MTAB-11073/Chicken.merged.raw.counts.txt
Evaluation	Gorilla	Gorilla gorilla	8.6	The molecular evolution of spermatogenesis across mammals	10.1038/s41586-022-05547-7	7359	Testis			https://www.bgee.org/ftp/current/download/h5ad/droplet_based/Gorilla_gorilla/Gorilla_gorilla_droplet_based_h5ad.tar.gz	https://www.ebi.ac.uk/biostudies/files/E-MTAB-11065/Gorilla.merged.raw.counts.txt
Evaluation	Human	Homo sapiens	0	Tabula Sapiens reveals transcription factor expression, senescence effects, and sex-specific features in cell types from 28 human organs and tissues	10.1101/2024.12.03.626516	1136335	Multiple tissues			https://cellxgene.cziscience.com/collections/e5f58829-1a66-40b5-a624-9046778e74f5
Evaluation	Human	Homo sapiens	0	The molecular evolution of spermatogenesis across mammals	10.1038/s41586-022-05547-7	16015	Testis			https://www.bgee.org/ftp/current/download/h5ad/droplet_based/Homo_sapiens/Homo_sapiens_ERP132584_droplet_based.h5ad	https://www.ebi.ac.uk/biostudies/files/E-MTAB-11063/human.merged.raw.counts.txt
Evaluation	Human	Homo sapiens	0	A comparison of scRNA-seq annotation methods based on experimentally labeled immune cell subtype dataset	10.1093/bib/bbae392	9266	Blood	Adult		https://zenodo.org/records/10947879
Evaluation	Human	Homo sapiens	0	Molecular signatures underlying neurofibrillary tangle susceptibility in Alzheimer’s disease	10.1016/j.neuron.2022.06.021	96129	Prefrontal cortex	Adult	Alzheimer's Disease	https://cellxgene.cziscience.com/collections/b953c942-f5d8-434f-9da7-e726ba7c1481
Evaluation	Human	Homo sapiens	0	Interstitial macrophages are a focus of viral takeover and inflammation in COVID-19 initiation in human lung	10.1084/jem.20232192	354026	Lung	Adult	COVID-19	https://cellxgene.cziscience.com/collections/2a9a17c9-1f61-4877-b384-b8cd5ffa4085
Evaluation	Rhesus macaque	Macaca mulatta	28.8	The molecular evolution of spermatogenesis across mammals	10.1038/s41586-022-05547-7	7631	Testis			https://www.bgee.org/ftp/current/download/h5ad/droplet_based/Macaca_mulatta/Macaca_mulatta_ERP132582_droplet_based.h5ad	https://www.ebi.ac.uk/biostudies/files/E-MTAB-11068/Macaque.merged.raw.counts.txt
Evaluation	Mouse lemur	Microcebus murinus	43	Mouse lemur transcriptomic atlas informs primate genes, mutations, physiology, and disease	10.1101/2022.08.06.503035v2	226000	Multiple tissues	Adult		https://drive.google.com/drive/folders/1gB9u679gUqjX8P-pqjm6JtZL67eLoOGO
Evaluation	Gray short-tailed opossum	Monodelphis domestica	160	The molecular evolution of spermatogenesis across mammals	10.1038/s41586-022-05547-7	9926	Testis			https://www.bgee.org/ftp/current/download/h5ad/droplet_based/Monodelphis_domestica/Monodelphis_domestica_droplet_based_h5ad.tar.gz	https://www.ebi.ac.uk/biostudies/files/E-MTAB-11072/Opossum.merged.raw.counts.txt
Evaluation	Mouse	Mus musculus	87	The molecular evolution of spermatogenesis across mammals	10.1038/s41586-022-05547-7	5264	Testis			https://www.bgee.org/ftp/current/download/h5ad/droplet_based/Mus_musculus/Mus_musculus_ERP132577_droplet_based.h5ad	https://www.ebi.ac.uk/biostudies/files/E-MTAB-11071/Mouse.merged.raw.counts.txt
Evaluation	Mouse	Mus musculus	87	A single-cell transcriptomic atlas characterizes ageing tissues in the mouse	10.1038/s41586-020-2496-1	356213	Multiple tissues			https://cellxgene.cziscience.com/collections/0b9d8a04-bb9d-44da-aa27-705bb65b54eb
Evaluation	Platypus	Ornithorhynchus anatinus	180	The molecular evolution of spermatogenesis across mammals	10.1038/s41586-022-05547-7	6751	Testis			https://www.bgee.org/ftp/current/download/h5ad/droplet_based/Ornithorhynchus_anatinus/Ornithorhynchus_anatinus_droplet_based_h5ad.tar.gz	https://www.ebi.ac.uk/biostudies/files/E-MTAB-11070/Platypus.merged.raw.counts.txt
Evaluation	Chimpanzee	Pan troglodytes	6.4	The molecular evolution of spermatogenesis across mammals	10.1038/s41586-022-05547-7	12352	Testis			https://www.bgee.org/ftp/current/download/h5ad/droplet_based/Pan_troglodytes/Pan_troglodytes_droplet_based_h5ad.tar.gz	https://www.ebi.ac.uk/biostudies/files/E-MTAB-11064/Chimp.merged.raw.counts.txt
Evaluation	Sea lamprey	Petromyzon marinus	563	A lamprey neural cell type atlas illuminates the origins of the vertebrate brain	10.1038/s41559-023-02170-1	159381	Brain	Larva, adult		E-MTAB-11087	https://www.ebi.ac.uk/biostudies/arrayexpress/studies/E-MTAB-11087/sdrf
Evaluation	Rat	Rattus norvegicus	87	Functional diversities within neurons and astrocytes in the adult rat auditory cortex revealed by single-nucleus RNA sequencing	10.1101/2024.04.16.589831	11952	Brain	Adult		GSE262970
Evaluation	Coral	Stylophora pistillata	685	A stony coral cell atlas illuminates the molecular and cellular basis of coral symbiosis, calcification, and immunity	10.1016/j.cell.2021.04.005	22791	Whole organism	Larva, polyp, adult colony		GSE166901
Evaluation	Western clawed frog	Xenopus tropicalis	352	The dynamics of gene expression in vertebrate embryogenesis at single-cell resolution	10.1126/science.aar5780	90000	Whole embryo	Embryo		GSE113074
